# Stepwise recombination suppression around the mating-type locus associated with a diploid-like life cycle in *Schizothecium* fungi

**DOI:** 10.1101/2025.04.18.645578

**Authors:** Elsa De Filippo, Elizabeth Chahine, Jeanne Legendre--Despas, Alodie Snirc, Amandine Labat, Pauline Michel, Pierre Grognet, Valérie Gautier, Emilie Levert, Christophe Lalanne, Philippe Silar, Tatiana Giraud, Fanny E. Hartmann

## Abstract

Recombination suppression often evolves around sex-determining loci and extends stepwise, resulting in adjacent regions with different levels of divergence between sex chromosomes, called evolutionary strata. In Ascomycota fungi, evolutionary strata have been found around the mating-type (*MAT*) locus only in pseudo-homothallic species, *i.e*., with a diploid-like lifecycle and mycelia carrying nuclei of both mating types. In contrast, no recombination suppression has been observed in fungi with a haploid-like lifecycle, such as heterothallic fungi (with mycelial colonies of a single mating type each). Here, we investigated the evolution of recombination suppression in a clade of dung fungi encompassing 16 pseudo-homothallic and three heterothallic sibling species from the *Schizothecium* genus (Ascomycota, Sordariales). The analysis of genetic divergence based on genome sequencing indicated recombination suppression around the *MAT* locus in all investigated 13 pseudo-homothallic species. The non-recombining region ranged from 600 kb to 1.6 Mb and harbored multiple evolutionary strata, varying in size and number among species. The separation of alleles associated with alternative mating types in gene genealogies across strains within species, the high linkage disequilibrium and an inversion in one species supported the lack of recombination in the *MAT*-proximal region in pseudo-homothallic species. The overall lack of trans-specific polymorphism suggested multiple independent events of recombination suppression or the occurrence of rare events of recombination or genic conversion. Progeny analyses showed the occurrence of recombination close to the *MAT* locus in heterothallic strains. We thus revealed here multiple and likely independent evolutionary strata, associated with an extended diploid-like stage in *Schizothecium* fungi, which provides a good model for research on sex-related chromosome evolution.
