## Supplementary tables for "Stepwise recombination suppression around the mating-type locus associated with a diploid-like life cycle in *Schizothecium* fungi"

### Sheet: Table S1
Supplementary Table 1
Sample name	Species	Heterothallic (H) or Pseudohomothallic (PH)	Whole genome coverage mapped on CBS815.71sp3 (MAT1_2)	Whole genome coverage mapped on CBS815.71sp6 (MAT1_1)	MAT_1_2 locus coverage mapped on CBS815.71sp3 (MAT1_2)	MAT_1_1 locus coverage mapped one CBS815.71sp6 (MAT1_1)	Genome used in heterozygotie score computation	Genome used in trans-polymorphism anlysis	Isolation data	Geographical origin	Substrate	Bioproject	Reference	Biosample accession	Raw reads accession	Illumina Assembly accession
CBS132.94	S. enneatetrasporum	PH	42.1674	42.1645	12.1307	27.1412	yes	no	1992	Hokio beach, New Zealand	rabbit dung	PRJNA1190690	De Filippo et al. 2025	SAMN45420663	SRR32228536
CBS255.69	S. tritetrasporum	PH	38.9964	38.9867	41.4375	0	no	yes	1968	Muy reservation, Texel Island, Netherlands	rabbit dung	PRJNA1190690	De Filippo et al. 2025	SAMN45420664	SRR32228535
CBS262.70	S. ditetrasporum	PH	50.8859	50.8839	35.5705	12.2135	yes	no	1969	Oostelijk Flevoland, Netherlands	agricultural soil	PRJNA1190690	De Filippo et al. 2025	SAMN45420666	SRR32228507
CBS262.70p	S. ditetrasporum	PH	81.2404	81.2433	70.0292	0	no	yes	1969	Oostelijk Flevoland, Netherlands	agricultural soil	PRJNA1190690	De Filippo et al. 2025	SAMN45420665	SRR32228518
CBS315.62	S. tetrasporum	PH	69.4986	69.5047	37.0984	21.4002	yes	no	1962	Baarn, Lage Vuursche, Netherlands	rabbit dung	PRJNA1190690	De Filippo et al. 2025	SAMN45420667	SRR32228496
CBS815.71m	S. tetrasporum	PH	40.4353	40.3636	0	31.4906	yes	yes	1971	Ashdown forest, UK	forest soil	PRJNA882797	Vittorelli et al. 2023	SAMN30962397	SRX17718708
CBS815.71p	S. tetrasporum	PH	78.26	78.1353	76.4829	0	yes	yes	1971	Ashdown forest, UK	forest soil	PRJNA882797	Vittorelli et al. 2023	SAMN30962396	SRX17718707
IMI320477_mat+	S. pseudotetrasporum	PH	29.8036	29.7699	19.1003	0	no	yes	1987	Wiltshire, UK	on tuber rufum fruitbody (soil?)	PRJNA1190690	De Filippo et al. 2025	SAMN45420669	SRR32228474
PSN1007	S. tritetrasporum	PH	47.9826	47.9686	43.1315	0.212774	no	yes	2021	Arles, Bouches du Rhône, France	rabbit dung	PRJNA1190690	De Filippo et al. 2025	SAMN45420734	SRR32228461
PSN1040	S. tritetrasporum	PH	46.0742	46.0566	12.2234	27.1489	yes	no	2021	Villeneuve-lès-Maguelone, Hérault, France	rabbit dung	PRJNA1190690	De Filippo et al. 2025	SAMN45420735	SRR32228460
PSN1042_F1-sp1	S. enneatetrasporum	PH	39.013	39.0156	38.4483	0	yes	yes	2021	Porspoder, Finistère, France	rabbit dung	PRJNA1190690	De Filippo et al. 2025	SAMN45420738	SRR32228457
PSN1042_F1-sp2	S. enneatetrasporum	PH	34.161	34.1697	0	33.232	yes	yes	2021	Porspoder, Finistère, France	rabbit dung	PRJNA1190690	De Filippo et al. 2025	SAMN45420737	SRR32228458
PSN1057-sp6	S. dioctosporum	H	30.035	30.0061	0	31.192	yes	yes	2021	Villeneuve-lès-Maguelone, Hérault, France	rabbit dung	PRJNA1190690	De Filippo et al. 2025	SAMN45420759	SRR32228434
PSN1057-sp8	S. dioctosporum	H	22.2809	22.2334	24.1115	0	yes	yes	2021	Villeneuve-lès-Maguelone, Hérault, France	rabbit dung	PRJNA1190690	De Filippo et al. 2025	SAMN45420760	SRR32228433
PSN1058-sp3	S. octosporum	H	34.6507	34.6153	0	32.2624	no	yes	2021	Villeneuve-lès-Maguelone, Hérault, France	rabbit dung	PRJNA1190690	De Filippo et al. 2025	SAMN45420757	SRR32228436
PSN1058-sp5	S. octosporum	H	36.0469	35.9993	26.5729	0	no	yes	2021	Villeneuve-lès-Maguelone, Hérault, France	rabbit dung	PRJNA1190690	De Filippo et al. 2025	SAMN45420758	SRR32228435
PSN1067	S. tetratetrasporum	PH	46.1419	46.1233	30.4821	19.274	yes	no	2021	Villeneuve-lès-Maguelone, Hérault, France	rabbit dung	PRJNA1190690	De Filippo et al. 2025	SAMN45420740	SRR32228455	JBNAPV000000000
PSN1069	S. tritetrasporum	PH	48.0222	48.0282	0	41.9877	no	yes	2021	Villeneuve-lès-Maguelone, Hérault, France	rabbit dung	PRJNA1190690	De Filippo et al. 2025	SAMN45420742	SRR32228453
PSN1070_F1-sp3	S. tritetrasporum	PH	36.8898	36.8921	35.4733	0	yes	yes	2021	Villeneuve-lès-Maguelone, Hérault, France	rabbit dung	PRJNA1190690	De Filippo et al. 2025	SAMN45420744	SRR32228450	JBNAPZ000000000
PSN1070_F1-sp5	S. tritetrasporum	PH	36.8052	36.8153	0	28.9288	yes	yes	2021	Villeneuve-lès-Maguelone, Hérault, France	rabbit dung	PRJNA1190690	De Filippo et al. 2025	SAMN45420743	SRR32228451	JBNAPY000000000
PSN1105c	S. tritetrasporum	PH	17.6988	17.6999	0	16.9434	no	yes	2022	Ambleteuse, Pas de Calais, France	rabbit dung	PRJNA1190690	De Filippo et al. 2025	SAMN45420746	SRR32228448
PSN1216	S. tritetrasporum	PH	57.0338	57.0247	50.7647	0.862639	no	yes	2022	Invalides Garden, Paris, France	rabbit dung	PRJNA1190690	De Filippo et al. 2025	SAMN45420747	SRR32228447
PSN1217	S. tetrasporum	PH	100.361	100.382	21.311	62.309	yes	no	2022	Invalides Garden, Paris, France	rabbit dung	PRJNA1190690	De Filippo et al. 2025	SAMN45420748	SRR32228446
PSN1218	S. tetrasporum	PH	83.0351	83.042	70.6151	0	no	yes	2022	Invalides Garden, Paris, France	rabbit dung	PRJNA1190690	De Filippo et al. 2025	SAMN45420749	SRR32228445
PSN1219	S. enneatetrasporum	PH	73.8409	73.8572	23.3933	45.8176	yes	no	2022	Invalides Garden, Paris, France	rabbit dung	PRJNA1190690	De Filippo et al. 2025	SAMN45420750	SRR32228444
PSN1236	S. tritetrasporum	PH	76.421	76.4364	21.1672	51.2713	yes	no	2022	Invalides Garden, Paris, France	rabbit dung	PRJNA1190690	De Filippo et al. 2025	SAMN45420751	SRR32228443
PSN1310	S. hendecatetrasporum	PH	96.8206	96.8218	63.7232	21.0804	yes	no	2022	Hacienda Santa Martina, Santiago, Chile	rabbit dung	PRJNA1190690	De Filippo et al. 2025	SAMN45420752	SRR32228442	JBNAQH000000000
PSN1433	S. tritetrasporum	PH	87.0803	87.0742	22.7043	51.8977	yes	no	2022	Grande Cabane Vacares, Camargue, France	rabbit dung	PRJNA1190690	De Filippo et al. 2025	SAMN45420753	SRR32228440
PSN1434	S. tetrasporum	PH	95.9481	95.9295	56.3418	22.4817	yes	no	2022	Ørnereservatet - Eagleworld, Denmark	deer dung	PRJNA1190690	De Filippo et al. 2025	SAMN45420754	SRR32228439
PSN302p	S. decatetrasporum	PH	75.1242	75.1217	76.0577	0	no	yes	2018	Appenins, Italy	rabbit dung	PRJNA1190690	De Filippo et al. 2025	SAMN45420670	SRR32228463
PSN350_mat-	S. tritetrasporum	PH	137.854	137.867	0	118.098	no	yes	2019	Mont César (Oise), France	rabbit dung	PRJNA1190690	De Filippo et al. 2025	SAMN45420672	SRR32228441
PSN351_mat-	S. tritetrasporum	PH	41.4813	41.4648	0	39.0185	no	yes	2019	Mont César (Oise), France	rabbit dung	PRJNA1190690	De Filippo et al. 2025	SAMN45420673	SRR32228534
PSN352	S. tritetrasporum	PH	151.413	151.41	12.6351	115.214	yes	no	2019	Mont César (Oise), France	rabbit dung	PRJNA1190690	De Filippo et al. 2025	SAMN45420674	SRR32228527
PSN354	S. tetrasporum	PH	33.6909	33.6914	30.0423	0	no	yes	2019	Mont César (Oise), France	rabbit dung	PRJNA1190690	De Filippo et al. 2025	SAMN45420676	SRR32228525
PSN377-sp3	S. pentapseudotetrasporum	PH	28.4484	28.4268	0	29.1377	yes	yes	2019	Anticosti, Québec, Canada	moose dung	PRJNA1190690	De Filippo et al. 2025	SAMN45420677	SRR32228524
PSN377-sp4	S. pentapseudotetrasporum	PH	27.8137	27.7847	21.925	0	yes	yes	2019	Anticosti, Québec, Canada	moose dung	PRJNA1190690	De Filippo et al. 2025	SAMN45420678	SRR32228523
PSN518m	S. pseudotetrasporum	PH	27.0872	27.0754	0	22.232	no	yes	2019	Forêt de Crecy, Somme, France	forest soil	PRJNA1190690	De Filippo et al. 2025	SAMN45420679	SRR32228522
PSN561m	S. enneatetrasporum	PH	74.2768	74.2826	64.2065	0	no	yes	2020	Ambleteuse, Pas de Calais, France	mud	PRJNA1190690	De Filippo et al. 2025	SAMN45420682	SRR32228519
PSN570m	S. ditetrasporum	PH	62.6534	62.67	0	59.1331	no	yes	2021	Amiens, Somme, France	goat dung	PRJNA1190690	De Filippo et al. 2025	SAMN45420683	SRR32228517
PSN571	S. tritetrasporum	PH	157.328	157.31	58.0896	74.2497	yes	no	2021	Amiens, Somme, France	goat dung	PRJNA1190690	De Filippo et al. 2025	SAMN45420684	SRR32228516
PSN572_mat-	S. tetratetrasporum	PH	111.027	111.043	0.522491	101.467	no	yes	2021	Amiens, Somme, France	goat dung	PRJNA1190690	De Filippo et al. 2025	SAMN45420685	SRR32228515
PSN580	S. pentatetrasporum	PH	112.32	112.325	93.2153	6.90804	no	no	2021	Amiens, Somme, France	goat dung	PRJNA1190690	De Filippo et al. 2025	SAMN45420686	SRR32228514	JBNANT000000000
PSN589_F1-sp1	S. ditetrasporum	PH	36.702	36.7065	34.5371	0	yes	yes	2021	Auzet, Alpes de Haute provence, France	hare dung	PRJNA1190690	De Filippo et al. 2025	SAMN45420689	SRR32228511
PSN589_F1-sp3	S. ditetrasporum	PH	34.232	34.2408	0	27.8719	yes	yes	2021	Auzet, Alpes de Haute provence, France	hare dung	PRJNA1190690	De Filippo et al. 2025	SAMN45420688	SRR32228512
PSN590	S. heptatetrasporum	PH	20.5298	20.5159	10.5163	8.75644	no	no	2021	Auzet, Alpes de Haute provence, France	hare dung	PRJNA1190690	De Filippo et al. 2025	SAMN45420691	SRR32228509	JBNANY000000000
PSN644	S. hexatetrasporum	PH	142.439	142.445	0	127.496	yes	yes	2021	Lambton County, Sarnia, Canatara Park, Ontario, Canda	sylvilagus dung	PRJNA1190690	this study	in process	in process
PSN644p	S. hexatetrasporum	PH	75.8796	75.8793	67.1992	0	yes	yes	2021	Lambton County, Sarnia, Canatara Park, Ontario, Canda	sylvilagus dung	PRJNA1190690	De Filippo et al. 2025	SAMN45420692	SRR32228508	JBNANZ000000000
PSN663_F1-sp1	S. octatetrasporum	PH	39.5431	39.5408	33.526	0	yes	yes	2021	Elgin County, west of Dutton, Ontario, Canda	sylvilagus dung	PRJNA1190690	De Filippo et al. 2025	SAMN45420694	SRR32228505
PSN663_F1-sp2	S. octatetrasporum	PH	35.0019	35.003	0	30.3067	yes	yes	2021	Elgin County, west of Dutton, Ontario, Canda	sylvilagus dung	PRJNA1190690	De Filippo et al. 2025	SAMN45420693	SRR32228506
PSN663_mat-	S. octatetrasporum	PH	120.969	120.985	0	107.518	no	no	2021	Elgin County, west of Dutton, Ontario, Canda	sylvilagus dung	PRJNA1190690	De Filippo et al. 2025	SAMN45420695	SRR32228504	JBNAOC000000000
PSN667	S. tritetrasporum	PH	168.115	168.117	19.4814	128.753	yes	no	2021	Camargue, France	rabbit dung	PRJNA1190690	De Filippo et al. 2025	SAMN45420696	SRR32228503
PSN668	S. tetrapseudotetrasporum	PH	17.0041	16.9676	0	15.6456	no	yes	2021	Camargue, France	rabbit dung	PRJNA1190690	De Filippo et al. 2025	SAMN45420697	SRR32228502
PSN669_mat-	S. tetrasporum	PH	129.443	129.481	0	109.068	no	yes	2021	Camargue, France	rabbit dung	PRJNA1190690	De Filippo et al. 2025	SAMN45420698	SRR32228501
PSN682_mat-	S. tritetrasporum	PH	116.523	116.523	0	104.076	no	yes	2021	Amiens, Somme, France	rabbit dung	PRJNA1190690	De Filippo et al. 2025	SAMN45420699	SRR32228500
PSN684	S. tetrapseudotetrasporum	PH	32.6213	32.5719	15.7097	16.9723	yes	no	2021	Amiens, Somme, France	rabbit dung	PRJNA1190690	De Filippo et al. 2025	SAMN45420700	SRR32228499	JBNAOH000000000
PSN688p	S. ditetrasporum	PH	72.7068	72.7174	77.787	0	no	yes	2021	Saint Aubin, Montenoye, Somme, France	rabbit dung	PRJNA1190690	De Filippo et al. 2025	SAMN45420701	SRR32228498
PSN705m	S. tritetrasporum	PH	89.2624	89.2771	0	74.4367	yes	yes	2021	Saint Aubin, Montenoye, Somme, France	rabbit dung	PRJNA1190690	De Filippo et al. 2025	SAMN45420702	SRR32228497
PSN705p	S. tritetrasporum	PH	72.3541	72.3574	68.2803	0	yes	yes	2021	Saint Aubin, Montenoye, Somme, France	rabbit dung	PRJNA1190690	De Filippo et al. 2025	SAMN45420703	SRR32228495
PSN706_mat-	S. tritetrasporum	PH	146.114	146.111	0	125.327	no	yes	2021	Saint Aubin, Montenoye, Somme, France	rabbit dung	PRJNA1190690	De Filippo et al. 2025	SAMN45420704	SRR32228494
PSN707	S. tripseudotetrasporum	PH	178.313	178.209	128.965	4.71643	no	no	2021	Douro-Dummer, Ontario, Canada	sylvilagus dung	PRJNA1190690	De Filippo et al. 2025	SAMN45420707	SRR32228491	JBNAOO000000000
PSN707sp1	S. tripseudotetrasporum	PH	76.8128	76.6882	58.1795	0	yes	yes	2021	Douro-Dummer, Ontario, Canada	sylvilagus dung	PRJNA1190690	De Filippo et al. 2025	SAMN45420706	SRR32228492	JBNAON000000000
PSN707sp2	S. tripseudotetrasporum	PH	64.8061	64.701	0	49.2232	yes	yes	2021	Douro-Dummer, Ontario, Canada	sylvilagus dung	PRJNA1190690	De Filippo et al. 2025	SAMN45420705	SRR32228493	JBNAOM000000000
PSN708	S. tetratetrasporum	PH	46.7259	46.7033	47.4368	0	no	yes	2021	Saint Aubin, Montenoye, Somme, France	rabbit dung	PRJNA1190690	De Filippo et al. 2025	SAMN45420708	SRR32228490
PSN709m	S. tetrapseudotetrasporum	PH	70.0395	69.9756	0	67.6991	no	yes	2021	St. Albert Botanic Park, Alberta, Canda	moose dung	PRJNA1190690	De Filippo et al. 2025	SAMN45420709	SRR32228489
PSN710	S. tetrasporum	PH	146.151	146.183	55.088	63.2197	yes	no	2021	Gran Paradisio, Italy	hare dung	PRJNA1190690	De Filippo et al. 2025	SAMN45420710	SRR32228488
PSN711_mat-	S. tritetrasporum	PH	139.255	139.24	0	113.805	no	yes	2021	Saint Aubin, Montenoye, Somme, France	rabbit dung	PRJNA1190690	De Filippo et al. 2025	SAMN45420711	SRR32228487
PSN774	S. tritetrasporum	PH	159.08	159.083	0.647443	139.318	no	yes	2021	Longpré les corps saint, Somme, France	rabbit dung	PRJNA1190690	De Filippo et al. 2025	SAMN45420712	SRR32228486
PSN775_mat+	S. tetrasporum	PH	145.634	145.633	120.45	0.114275	yes	yes	2021	Hallicourt, Pas de Calais, France	rabbit dung	PRJNA1190690	De Filippo et al. 2025	SAMN45420714	SRR32228483
PSN775m	S. tetrasporum	PH	37.9635	37.9731	0.11534	30.2716	yes	yes	2021	Hallicourt, Pas de Calais, France	rabbit dung	PRJNA1190690	De Filippo et al. 2025	SAMN45420713	SRR32228484
PSN777	S. tritetrasporum	PH	107.505	107.514	41.6363	45.1493	yes	no	2021	Cayeux, Somme, France	rabbit dung	PRJNA1190690	De Filippo et al. 2025	SAMN45420716	SRR32228481
PSN778_mat+	S. tetrasporum	PH	94.3034	94.3047	80.7735	0.029242	no	yes	2021	Loos en Gohelle, Pas de Calais, France	rabbit dung	PRJNA1190690	De Filippo et al. 2025	SAMN45420717	SRR32228480
PSN779	S. tetrasporum	PH	66.216	66.2158	31.9635	17.6245	yes	no	2021	Cayeux, Somme, France	rabbit dung	PRJNA1190690	De Filippo et al. 2025	SAMN45420718	SRR32228479
PSN780p	S. tetrasporum	PH	100.277	100.272	84.2726	0	no	yes	2021	Cayeux, Somme, France	rabbit dung	PRJNA1190690	De Filippo et al. 2025	SAMN45420719	SRR32228478
PSN829	S. tritetrasporum	PH	157.836	157.829	91.1872	43.6241	yes	no	2021	Cap Blanc-Nez, Pas de Calais, France	rabbit dung	PRJNA1190690	De Filippo et al. 2025	SAMN45420722	SRR32228475
PSN830	S. tetrasporum	PH	39.1925	39.193	0	35.1023	no	yes	2021	Hallicourt, Pas de Calais, France	rabbit dung	PRJNA1190690	De Filippo et al. 2025	SAMN45420723	SRR32228473
PSN831_mat-	S. tetratetrasporum	PH	86.4262	86.442	0.311803	86.5233	yes	yes	2021	Bertre, Tarn, France	rabbit dung	PRJNA1190690	De Filippo et al. 2025	SAMN45420724	SRR32228472
PSN831_mat+	S. tetratetrasporum	PH	92.2466	92.2458	85.0638	0.0946518	yes	yes	2021	Bertre, Tarn, France	rabbit dung	PRJNA1190690	De Filippo et al. 2025	SAMN45420725	SRR32228471
PSN881c	S. tetrasporum	PH	15.982	15.9767	17.148	0	yes	yes	2021	Cayeux, Somme, France	rabbit dung	PRJNA1190690	De Filippo et al. 2025	SAMN45420727	SRR32228469
PSN881e	S. tetrasporum	PH	47.0269	47.0266	0	35.1027	yes	yes	2021	Cayeux, Somme, France	rabbit dung	PRJNA1190690	De Filippo et al. 2025	SAMN45420726	SRR32228470
PSN936	S. pseudotetrasporum	PH	105.166	105.123	42.9439	44.4829	yes	no	2021	Orange Montisel, Haute Savoie, France	soil	PRJNA1190690	De Filippo et al. 2025	SAMN45420729	SRR32228467	JBNAPK000000000
PSN958d	S. tetrasporum	PH	46.5698	46.561	0	45.6791	no	yes	2021	Marseillan, Gard, France	rabbit dung	PRJNA1190690	De Filippo et al. 2025	SAMN45420731	SRR32228465
PSN959	S. decatetrasporum	PH	47.046	47.041	8.07997	38.1547	no	no	2021	Saint Agran en Vercors, Drôme, France	boar dung	PRJNA1190690	De Filippo et al. 2025	SAMN45420732	SRR32228464	JBNAPN000000000
PSN970A-sp1	S. aff. vesticola	H	34.2785	34.2019	0	17.5148	yes	no	2021	St Agnan en Vercors, Drôme, France	boar dung	PRJNA1190690	De Filippo et al. 2025	SAMN45420761	SRR32228432
PSN970A-sp2	S. aff. vesticola	H	37.8757	37.7906	23.5717	0	yes	yes	2021	St Agnan en Vercors, Drôme, France	boar dung	PRJNA1190690	De Filippo et al. 2025	SAMN45420762	SRR32228431
PSQ32	S. dipseudotetrasporum	PH	37.9087	37.8529	0.423299	36.5398	yes	yes	2019	Anticosti, Québec, Canada	moose dung	PRJNA1190690	De Filippo et al. 2025	SAMN45420756	SRR32228437
PSQ32_F1-sp1	S. dipseudotetrasporum	PH	30.6322	30.5826	23.0269	0	yes	yes	2019	Anticosti, Québec, Canada	moose dung	PRJNA1190690	De Filippo et al. 2025	SAMN45420755	SRR32228438	JBNAQK000000000

### Sheet: Table S2
Supplementary Table 2
Strain	Species	Strata 1	Strata 2	Strata 3
PSN779	S. tetrasporum	5370425-5734231	5011904-5370425	5734231-6390999
CBS815.71	S. tetrasporum	5398550-5734231	4989992-5398550	5734231-6461555
CBS815.71 computated on dS	S. tetrasporum	5153200-5730660	5730660-6462547	4995553-5153200
CBS262.70	S. ditetrasporum	4923765-5202335	5202335-5559262
PSN1070	S. tritetrasporum	5138212-5651364	5651364-6433654
PSN936	S. pseudotetrasporum	5164564-6211977
PSQ32	S. dipseudotetrasporum	5122752-5266798	5266798-6456380	4917028-5122752
PSN1067	S. tetratetrasporum	5168922-5728060	5728060-6422833	4917028-5168922
PSN644	S. hexatetrasporum	5041010-5682254	5682254-6419494
PSN707	S. tripseudotetrasporum	4888345-6419494
PSN684	S. tetrapseudotetrasporum	5186484-5787248	4970851-5186484	5787248-6283660
PSN663	S. octatetrasporum	5074938-5314338	5314338-6557902	4920560-5074938
PSN1042	S. enneatetrasporum	5138212-5673810	5673810-5828020
PSN377	S. pseudopentatetrasporum	5266798-5338543	5338543-5694342	5011904-5266798
PSN1310	S. hendecatetrasporum	5177496-5684152	5684152-6300560	5177496-4975106

### Sheet: Table S3
Supplementary Table 3
Strain	Species	Strata 1 mean heterozygosity score	Strata 2 mean heterozygosity score	Strata 3 mean heterozygosity score	Strata 1 vs Strata 2 p-value	Strata 1 vs Strata 3 p-value	Strata 2 vs Strata 3 p-value
PSN779	S. tetrasporum	0.00130974	0.000419099	0.000346025	3.2e-06	2.9e-09	0.31
CBS815.71	S. tetrasporum	0.00138649	0.000483259	0.000365001	9.2e-06	3.5e-09	0.13
CBS262.70	S. ditetrasporum	0.00050046	0.000229851		0.047
PSN1070	S. tritetrasporum	0.000923819	0.000277763		8.8e-08
PSN936	S. pseudotetrasporum	0.000124082
PSQ32	S. dipseudotetrasporum	0.000642256	0.000156673	8.2324e-05	6e-06	7.5e-05	0.35
PSN1067	S. tetratetrasporum	0.000572691	0.000142474	0.000131064	1e-09	5.1e-05	0.7
PSN644	S. hexatetrasporum	0.000751951	0.000165831		1.8e-12
PSN707	S. tripseudotetrasporum	0.000298353
PSN684	S. tetrapseudotetrasporum	0.000539061	0.00010467	4.24574e-05	0.0005	1.5e-10	0.0958
PSN663	S. octatetrasporum	0.000704274	0.00020644	0.000203826	6.7e-09	0.00016	0.71632
PSN1042	S. enneatetrasporum	0.000568699	0.00015473		0.0063
PSN377	S. pseudopentatetrasporum	0.000853123	0.000288412	0.000286024	0.042	0.042	0.891
PSN1310	S. hendecatetrasporum	0.000923937	0.000335422	0.000175955	6.9e-08	1.9e-07	0.064
Strain	Species	Strata 1 mean dS	Strata 2 mean dS	Strata 3 mean dS	Strata 1 vs Strata 2 p-value	Strata 1 vs Strata 3 p-value	Strata 2 vs Strata 3 p-value
CBS815.71 computated on dS	S. tetrasporum	0.00672273	0.00322585	0.0017725	0.00051	0.00231	0.63818

### Sheet: Table S4
Supplementary Table 4
Assembly name	Biosample	Species	Mating-type	Genome size (Mbp)	Scaffold number	Largest scaffold (Mbp)	Scaffold N50	Scaffold N90	Scaffold L50	Scaffold L90	GC %	BUSCO report (% complete BUSCOs)	Technology	Sequencing kit	Chemistry	Simplex / Multiplex	Flowcell type	Bioproject	Biosample Accession number	Assembly Accession number
PSN589-sp1	PSN589_F1-sp1	Schizothecium ditetrasporum	MAT-1-2	32,442,306	10	7,358,763	4,413,163	3,668,609	3	7	58.9	96.2	MinION + Illimina HiSeq	Ligation sequencing kit - SQK-LSK109	V9	simplex	R9.4.1	PRJNA1190690	SAMN45420689	In process
PSN589-sp3	PSN589_F1-sp3	Schizothecium ditetrasporum	MAT-1-1	32,433,110	8	7,361,279	4,413,724	3,666,886	3	7	58.9	96.3	MinION + Illimina HiSeq	Ligation sequencing kit - SQK-LSK109	V9	simplex	R9.4.1	PRJNA1190690	SAMN45420688	In process
PSN1042-sp1	PSN1042_F1-sp1	Schizothecium enneatetrasporum	MAT-1-2	33,482,593	16	7,594,026	4,348,037	3,611,509	4	7	57.9	95.7	MinION + Illimina HiSeq	Ligation sequencing kit - SQK-LSK114	V14	simplex	R10.4.1	PRJNA1190690	SAMN45420738	In process
PSN377-sp3	PSN377-sp3	Schizothecium pentapseudotetrasporum	MAT-1-1	32,907,100	76	4,373,201	4,127,941	959.07	4	9	58	96.0	MinION + Illimina HiSeq	Ligation sequencing kit - SQK-LSK109 + Native barcoding expansion 13-24 EXP-NBD114	V9	multiplex (barcode NB21)	R9.4.1	PRJNA1190690	SAMN45420677	In process
PSN377-sp4	PSN377-sp4	Schizothecium pentapseudotetrasporum	MAT-1-2	32,191,527	14	7,430,854	4,290,261	2,634,270	5	7	58.5	95.7	MinION + Illimina HiSeq	Ligation sequencing kit - SQK-LSK112	V12	simplex	R10.4.1	PRJNA1190690	SAMN45420678	In process
PSN1057-sp6	PSN1057-sp6	Schizothecium dioctosporum	MAT-1-1	36,771,525	196	4,814,732	3,768,525	464.588	5	15	54.5	95.5	MinION + Illimina HiSeq	Ligation sequencing kit - SQK-LSK109 + Native barcoding expansion 13-24 EXP-NBD114	V9	multiplex (barcode NB19)	R9.4.1	PRJNA1190690	SAMN45420759	In process
PSN1057-sp8	PSN1057-sp8	Schizothecium dioctosporum	MAT-1-2	36,499,904	33	6,015,886	4,497,260	2,301,868	4	8	54.4	95.2	MinION + Illimina HiSeq	Ligation sequencing kit - SQK-LSK109 + Native barcoding expansion 13-24 EXP-NBD114	V9	multiplex (barcode NB20)	R9.4.1	PRJNA1190690	SAMN45420760	In process
PSN970A-sp2	PSN970A-sp2	Schizothecium aff. Vesticola	MAT-1-2	35,688,108	10	8,087,309	4,605,440	4,113,689	4	7	57.3	96.5	MinION + Illimina HiSeq	Ligation sequencing kit - SQK-LSK109	V9	simplex	R9.4.1	PRJNA1190690	SAMN45420762	In process

### Sheet: Table S5
Supplementary Table 5
Strain	Marker	Associated mating-type	Forward sequence	Reverse sequence	PCR mix	PCR condition
PSN1057	MAT locus	PSN1057-sp6 (MAT_1_1)	TCGGTAGTTGGGGTGCAT	AACCGGTTGTGGTGGATG	PCR mix 1	PCR condition 1
PSN1057	MAT locus	PSN1057-sp8 (MAT_1_2)	AGTCGTGGGCTTGTTTCG	AGAATTGCGCTTGCCTTG	PCR mix 1	PCR condition 2
PSN1057	H1_NRR4	PSN1057-sp6 (MAT_1_1)	TTAGGTAGCCTCCGTCAAGG	AAATACCGTCTAGTCAAGGGCG	PCR mix 2	PCR condition 3
PSN1057	H1_NRR4	PSN1057-sp8 (MAT_1_2)	GCTAAGACGCGAAGACCG	ACAACCCCCTAATAGTGAAGCA	PCR mix 2	PCR condition 3
PSN970A	MAT locus	PSN970A-sp1 (MAT_1_1)	CAATCCCCAGGACCTCGTTG	GTCTCGTCAAGGCCCATGG	PCR mix 2	PCR condition 3
PSN970A	MAT locus	PSN970A-sp2 (MAT_1_2)	GAACTACCGCTACCAGCCTC	CCAAACATGGCCGCATTGAA	PCR mix 2	PCR condition 3
PSN970A	H2_NRR1	PSN970A-sp1 (MAT_1_1, expected size: 156 pb) and PSN970A-sp2 (MAT_1_2, expected size: 626 bp)	TCCACCGACAGCTTGTGTAC	TGTATCATCGCATGCCCGAA	PCR mix 2	PCR condition 3
PSN970A	H2_NRR3	PSN970A_sp1 (MAT_1_1)	CGGAGCTTGGCACATGTTG	CGAGAAACGGACGCAAAACG	PCR mix 2	PCR condition 3
PSN970A	H2_NRR3	PSN970A_sp2 (MAT_1_2)	GAGCTTGGCATGCCGCAT	CGAGAAACGGACGCAAAACG	PCR mix 2	PCR condition 3

### Sheet: Table S6
Supplementary Table 6
PCR Mix 1	Volume (µL)
Buffer 5X	5
MgCl2	2
dNTP 5mM	1
forward primer 10 µM	0.5
reverse primer 10 µM	0.5
goTaq	0.15
DNA sample	3
H20	15
PCR mix 2	Volume (µL)
Buffer + MgCl2 1.5mM	3
dNTP 2.5 mM	1.2
forward primer 10 µM	1.2
reverse primer 10 µM	1.2
taq Qubio 5 U/µL	0.15
DNA sample	3
H20	20.3
PCR condition 1	T°C	Time
Initial denaturation	94	2 min
Denaturation	94	30 s	x 30
Primer annealing	55	30 s
Extension	72	30 s
Final extension	72	10 min
PCR condition 2	T°C	Time
Initial denaturation	94	2 min
Denaturation	94	30 s	x 30
Primer annealing	60	30 s
Extension	72	30 s
Final extension	72	10 min
PCR condition 3	T°C	Time
Initial denaturation	94	5 min
Denaturation	94	30 s	X10
Primer annealing (-1°C/cycle)	60->50	30 s
Extension	72	1 min
Denaturation	94	30 s	X 30
Primer annealing	50	30 s
Extension	72	1 min
Final extension	72	5 min
